# Chemical-genetic interrogation of RNA polymerase mutants reveals structure-function relationships and physiological tradeoffs

**DOI:** 10.1101/2020.06.16.155770

**Authors:** Anthony L. Shiver, Hendrik Osadnik, Jason M. Peters, Rachel A. Mooney, Peter I. Wu, James C. Hu, Robert Landick, Kerwyn Casey Huang, Carol A. Gross

**Author notes:** Lead contact: Carol Gross.

## Abstract

The multi-subunit bacterial RNA polymerase (RNAP) and its associated regulators carry out transcription and integrate myriad regulatory signals. Numerous studies have interrogated the inner workings of RNAP, and mutations in genes encoding RNAP drive adaptation of *Escherichia coli* to many health- and industry-relevant environments, yet a paucity of systematic analyses has hampered our understanding of the fitness benefits and trade-offs from altering RNAP function. Here, we conduct a chemical-genetic analysis of a library of RNAP mutants. We discover phenotypes for non-essential insertions, show that clustering mutant phenotypes increases their predictive power for drawing functional inferences, and illuminate a connection between transcription and cell division. Our findings demonstrate that RNAP chemical-genetic interactions provide a general platform for interrogating structure-function relationships *in vivo* and for identifying physiological trade-offs of mutations, including those relevant for disease and biotechnology. This strategy should have broad utility for illuminating the role of other important protein complexes.
