## Supplemental Dataset 2 README for "Chemical-genetic interrogation of RNA polymerase mutants reveals structure-function relationships and physiological tradeoffs"

Categories	Explanation
A	significant (p-adj<=0.05)
B	non-significant
C	induced in control
D	an rrn gene (excluded)
Datasets
CAG68095 (RpoB-P153L)	no induction of relA*: RpoB-P153L/Parental
CAG67202 (Parental) relA* 5 min	Parental: 5 min relA* induction / no induction
CAG68095 (RpoB-P153L) relA* 5 min	RpoB-P153L: 5 min relA* induction / no induction
